# Ancient evolution of hepadnaviral paleoviruses and their impact on host genomes

**DOI:** 10.1101/2020.11.02.364562

**Authors:** Spyros Lytras, Gloria Arriagada, Robert J. Gifford

**Author notes:** **Spyros Lytras:** *MRC-University of Glasgow Centre for Virus Research, 464 Bearsden Rd, Bearsden, Glasgow, UK, G61 1QH. **Gloria Arriagada:** *Instituto de Ciencias Biomedicas, Facultad de Medicina y Facultad de Ciencias de la Vida, Universidad Andres Bello, Echaurren 183, Santiago, Chile. **Robert J Gifford:** *MRC-University of Glasgow Centre for Virus Research, 464 Bearsden Rd, Bearsden, Glasgow, UK, G61 1QH. **Correspondence:** Robert J Gifford.

## Abstract

Hepadnaviruses (family *Hepadnaviviridae*) are reverse-transcribing animal viruses that infect vertebrates. Vertebrate genomes contain DNA sequences derived from ancient hepadnaviruses, and these ‘endogenous hepatitis B viruses’ (eHBVs) reveal aspects of the long-term coevolutionary relationship between hepadnaviruses and their vertebrate hosts. Here, we use a novel, data-oriented approach to recover and analyse the complete repertoire of eHBV elements in published animal genomes. We show that germline incorporation of hepadnaviruses is exclusive to a single vertebrate group (Sauria) and that the eHBVs contained in saurian genomes represent a far greater diversity of hepadnaviruses than previously recognised. Through in-depth characterisation of eHBV elements we establish the existence of four distinct subgroups within the genus *Avihepadnavirus* and trace their evolution through the Cenozoic Era. Furthermore, we provide a completely new perspective on hepadnavirus evolution by showing that the metahepadnaviruses (genus *Metahepadnavirus*) originated >300 million years ago in the Paleozoic Era, and has historically infected a broad range of vertebrates. We also show that eHBVs have been intra-genomically amplified in some saurian lineages, and that eHBVs located at approximately equivalent genomic loci have been acquired in entirely distinct germline integration events. These findings indicate that selective forces have favoured the accumulation of hepadnaviral sequences at specific loci in the saurian germline. Our investigation provides a range of new insights into the long-term evolutionary history of reverse-transcribing DNA viruses and demonstrates that germline incorporation of hepadnaviruses has played an important role in shaping the evolution of saurian genomes.
