## Supplemental table 1 for "Ancient evolution of hepadnaviral paleoviruses and their impact on host genomes"

### Sheet: Sheet1
sequenceID	virus_name	virus_full_name	virus_family	virus_genus	clade	host_sci_name	host_common_name	core_shift	variable_region_type
NC_001344	DHBV	Duck hepatitis B virus	Hepadnaviridae	Avihepadnavirus		Anas platyrhynchos	Domestic duck	type-2	avi-1-modern
NC_001486	HHBV	Heron hepatitis B virus	Hepadnaviridae	Avihepadnavirus		Ardea cinerea	Grey heron	type-1	avi-1-modern
NC_016561	PaHBV	Parrot hepatitis B virus	Hepadnaviridae	Avihepadnavirus		Psittacula krameri	Rose-ringed parakeet	type-1	avi-1-modern
NC_005888	RGHBV	Ross's goose hepatitis B virus	Hepadnaviridae	Avihepadnavirus		Chen rossii	Ross's goose	type-1	avi-1-modern
NC_005950	SGHBV	Snow goose hepatitis B virus	Hepadnaviridae	Avihepadnavirus		Anser caerulescens	Snow goose	type-2	avi-1-modern
NC_005890	SHBV	Sheldgoose hepatitis B virus	Hepadnaviridae	Avihepadnavirus		Chloephaga poliocephala	Ashy-headed sheldgoose	type-2	avi-1-modern
NC_035210	THBV	Tinamou hepatitis B virus	Hepadnaviridae	Avihepadnavirus		Eudromia elegans	Elegant crested tinamou	type-1	avi-1-modern
AJ441111	CCHBV	Crane hepatitis B virus	Hepadnaviridae	Avihepadnavirus		Balearica regulorum	Grey crowned crane	type-1	avi-1-modern
AJ251934	STHBV	Stork hepatitis B virus	Hepadnaviridae	Avihepadnavirus		Ciconia ciconia	White stork	type-1	avi-1-modern
NC_030446	tfHBV	Tibetan frog hepadnavirus	Hepadnaviridae	Herpetohepadnavirus		Nanorana parkeri	Tibetan frog	N/A	herpeto-type-1
SLHBV-1	SLHBV-1	Spiny lizard herpetohepadnavirus	Hepadnaviridae	Herpetohepadnavirus		Sceloporus adleri	Spiny lizard	N/A	herpeto-type-1
SkHBV	SkHBV	Skink herpetohepadnavirus	Hepadnaviridae	Herpetohepadnavirus		Saproscincus basiliscus	Skink	N/A	herpeto-type-2
NC_030445	bgHBV	Bluegill hepadnavirus	Hepadnaviridae	Metahepadnavirus		Lepomis macrochirus	Bluegill	N/A	meta-type-1
MH716822	EsgHBV	Eastern sea garfish hepatitis B virus	Hepadnaviridae	Metahepadnavirus		Hyporhamphus australis	Eastern sea garfish	N/A	meta-type-2
AMDV	AMDV	Astatotilapia metahepadnavirus	Hepadnaviridae	Metahepadnavirus		Astatotilapia sp	Astatotilapia	N/A	meta-type-3
TMDV	TMDV	Tetra metahepadnavirus	Hepadnaviridae	Metahepadnavirus		Astyanax mexicanus	Mexican tetra	N/A	meta-type-4
IMDV	IMDV	Icefish metahepadnavirus	Hepadnaviridae	Metahepadnavirus		Chionodraco hamatus	Crocodile icefish	N/A	meta-type-4
NC_003977	HBV	Hepatitis B virus	Hepadnaviridae	Orthohepadnavirus	Primate	Homo sapiens	Human	N/A	ortho-type-1
NC_028129	WMHBV	Woolly monkey hepatitis B virus	Hepadnaviridae	Orthohepadnavirus	Primate	Lagothrix lagothricha	Woolly monkey	N/A	ortho-type-1
NC_001484	GSHV	Ground squirrel hepatitis virus	Hepadnaviridae	Orthohepadnavirus		Spermophilus beecheyi	California ground squirrel	N/A	ortho-type-2
NC_024444	HsbHBV	Horseshoe bat hepatitis B virus	Hepadnaviridae	Orthohepadnavirus		Rhinolophus alcyone	Horseshoe bat	N/A	ortho-type-6
NC_020881	LfbHBV	Long-fingered bat hepatitis B virus	Hepadnaviridae	Orthohepadnavirus		Miniopterus fuliginosus	Long-fingered bat	N/A	ortho-type-6
NC_024443	RlbHBV	Roundleaf bat hepatitis B virus	Hepadnaviridae	Orthohepadnavirus		Hipposideros cf. ruber	Roundleaf bat	N/A	ortho-type-6
NC_024445	TBHBV	Tent-making bat hepatitis B virus	Hepadnaviridae	Orthohepadnavirus		Hipposideros cf. ruber	Tent-making bat	N/A	ortho-type-2a
NC_004107	WhBv	Woodchuck hepatitis virus	Hepadnaviridae	Orthohepadnavirus		Marmota monax	Woodchuck	N/A	ortho-type-2
MH307930	DCHBV	Domestic cat hepadnavirus	Hepadnaviridae	Orthohepadnavirus		Felis catus	Domestic cat	N/A	ortho-type 4
MH484442	ClHBV	Shrew hepatitis B virus	Hepadnaviridae	Orthohepadnavirus		Crocidura lasiura	Ussuri white-toothed shrew	N/A	ortho-type 5
MK620908	TaiHBV	Tai Forest hepadnavirus	Hepadnaviridae	Orthohepadnavirus		Philantomba maxwellii	Maxwell's duiker	N/A	ortho-type 3
U29144	ASHV	Arctic ground squirrel hepatitis B virus	Hepadnaviridae	Orthohepadnavirus		Spermophilus parryii	Arctic ground squirrel	N/A	ortho-type-2
CSKV	CSKV	Coho salmon parahepadnavirus	Hepadnaviridae	Parahepadnavirus		Oncorhynchus kisutch	Coho salmon	N/A	ND
NC_027922	wsHBV	White sucker hepadnavirus	Hepadnaviridae	Parahepadnavirus		Catostomus commersonii	White sucker	N/A	ND
MH716821	AsHBV	Australasian snapper hepadnavirus	Hepadnaviridae	Parahepadnavirus		Pagrus auratus	Australasian snapper	N/A	ND

### Sheet: Sheet2
KNDV-Lg	KNDV-Lg	Bluefin killifish Nakednavirus	Hepadnaviridae	Nakednavirus	RDNV-type	Lucania goodei	Bluefin killifish
WMNDV	WMNDV	Western mosquitofish Nakednavirus	Hepadnaviridae	Nakednavirus	RDNV-type	Gambusia affinis	Western mosquitofish
ANDV	ANDV	Astatotilapia Nakednavirus	Hepadnaviridae	Nakednavirus	RDNV-type	Astatotilapia sp	Astatotilapia
KNDV-Lp-1	KNDV-Lp-1	Killifish Nakednavirus Lp 1	Hepadnaviridae	Nakednavirus	RDNV-type	Lucania parva	Rainwater killifish
EENDV	EENDV	European eel Nakednavirus	Hepadnaviridae	Nakednavirus	RDNV-type	Anguilla anguilla	European eel
RNDV	RNDV	Tiger rockfish Nakednavirus	Hepadnaviridae	Nakednavirus	RDNV-type	Sebastes nigrocinctus	Tiger rockfish
MH158727	ACNDV	African cichlid hepadnavirus	Hepadnaviridae	Nakednavirus	RDNV-type	Ophthalmotilapia ventralis	African cichild
BWNDV-1	BWNDV-1	Baby whale Nakednavirus	Hepadnaviridae	Nakednavirus	SSDNV-type	Brienomyrus brachyistius	Baby whale
BWNDV-2	BWNDV-2	Baby whale Nakednavirus	Hepadnaviridae	Nakednavirus	SSDNV-type	Brienomyrus brachyistius	Baby whale
SSNDV	SSNDV	Sockeye salmon Nakednavirus	Hepadnaviridae	Nakednavirus	SSDNV-type	Oncorhynchus nerka	Sockeye salmon
YDNDV	YDNDV	Yellow drum Nakednavirus	Hepadnaviridae	Nakednavirus	SSDNV-type	Nibea albiflora	Yellow drum
SNDV	SNDV	Stickleback Nakednavirus	Hepadnaviridae	Nakednavirus	SSDNV-type	Gasterosteus aculeatus	Three-spined stickleback
KNDV-Lp-2	KNDV-Lp-2	Killifish Nakednavirus Lp 2	Hepadnaviridae	Nakednavirus	SSDNV-type	Lucania parva	Rainwater killifish
